# A split-control criterion for few-shot adaptation in single-cell perturbation prediction

**DOI:** 10.64898/2026.10.05.756906

**Authors:** Wan-Li Liang, Ya-Bing Yang, Qiong-Yi Zhang, Jing-Cheng Feng, Qian-Fei Wang, Dehua Zou, Jia-Lin Tang, Yang Liu, Si-Yuan Wang, Junwei Duan, Yu Bai, Yi-Fang Li, Wan-Yang Sun, Yun-Feng Cao, Rong-Rong He

**Affiliations:** State Key Laboratory of Mechanism and Quality of Chinese Medicine/School of Pharmacy/Faculty of Chinese Medicine, Faculty of Medicine, Macau University of Science and Technology, Macau 999078, China; Shanghai-MOST Key Laboratory of Health and Disease Genomics, NHC Key Lab of Reproduction Regulation, Shanghai Institute for Biomedical and Pharmaceutical Technologies, Shanghai, China; State Key Laboratory of Bioactive Molecules and Druggability Assessment/Guangdong Basic Research Center of Excellence for Natural Bioactive Molecules and Discovery of Innovative Drugs/Guangdong Engineering Research Center of Traditional Chinese Medicine & Disease Susceptibility/Guangdong Engineering Research Center of Traditional Chinese Medicine & Health Products/International Cooperative Laboratory of TCM Modernization and Innovative Drug Development of Chinese Ministry of Education (MOE)/School of Traditional Chinese Medicine/The First Affiliated Hospital of Jinan University/The Second Affiliated Hospital of Jinan University/College of Pharmacy, Jinan University, Guangzhou 510632, China; Institute for Intelligent Bioinnovation, Knowledge Transfer Center, City University of Macau, Macau 999078, China; Ningxia Institute of Medical Sciences, Ningxia Medical University, Yinchuan 750004, PR China; Henry Samueli School of Engineering, University of California, Irvine, Irvine, CA 92697, USA; Faculty of Data Science, City University of Macau, 999078, Macao Special Administrative Region of China; Department of Electrical and Computer Engineering, California State University Fullerton

## Abstract

Few-shot adaptation can help or harm single-cell perturbation prediction, but conventional evaluation shares a control estimate between calibration responses and held-out targets. We show how methods carry control error into their predictions and derive its contribution to score inflation. Nested control-depth experiments support inverse-depth scaling of inner-product inflation; correlation inflation also depends on the control noise-to-signal ratio. Independent-control scoring changed the rank of 40 of 52 configuration–dataset entries. We introduce SafeDelta, a split-control criterion that uses calibration data to decide whether to adapt. Across six datasets, mean gated gain was non-negative under the original two-control evaluation. On a deep plate, fixed predictions and decisions retained positive mean gains under three additional independent control references. The same reproducibility principle identified a fibrosis programme that localises to scar in human liver. These results inform adaptation decisions and control-depth planning.

---

Models that predict single-cell transcriptional responses to genetic and chemical perturbations^1,2^ are increasingly asked to work in contexts they were not trained on: a new cell line, a new patient sample, a new tissue. The space of interventions is combinatorially large, the number that can be assayed in any one context is not, and a model that transports would let responses measured in one context stand in for the same perturbations in another^3–7^. Existing methods transport perturbation information across contexts using latent representations, compositional models or distributional mappings^2,8–13^. Fully characterising a new context is expensive, motivating the few-shot setting considered here: a handful of responses are measured in the new context and used to correct a shared predictor, and the correction is then applied to unmeasured perturbations.

The compromise inherits a question that has to be answered before the remaining responses are measured. A correction estimated from a handful of noisy responses can degrade a prediction rather than improve it, and the quantity that would tell the two cases apart is the true gain on perturbations not yet measured, which is precisely what is being predicted. Nor can a practitioner fall back on a published ranking, because those rankings are computed under the same control convention^14–16^, and published evaluations show that conclusions about model performance depend on the evaluation protocol^17–19^.

The reason lies in how these experiments are scored. Every perturbation in a context is referenced to a single control estimate, and a recent analysis showed that this shared control inflates apparent performance, can distort the relative ranking of algorithms, and is removed by scoring against an independent half of the controls^20^; it is an instance of the leakage between what is fitted and what is scored that is a recognised cause of over-optimistic performance^21,22^. That analysis conditions on the prediction, treating it as a deterministic vector, so the control estimate enters the score only through the metric that subtracts it, and the coefficient with which the control’s error is carried into the score is fixed at one. It also gives the dependence of the bias on control depth, and shows that the split-control estimator is conservative, attenuated towards zero. Few-shot adaptation violates the conditioning assumption. The correction is built from measured responses in the target context, each referenced to the same control estimate the evaluation will use, so the control’s error is carried into the prediction itself and not only into the metric. Here we extend the analysis to predictors that read the target context’s controls. We show that the coefficient is a property of a method together with the pipeline it is run in, that it can be estimated by rebuilding the prediction from each control half and projecting their difference, and that it takes exact values for whole classes of estimators: zero for predictors that never read the target context’s control, and one when the mean calibration response is added at unit weight to a control-independent predictor.

Under the carriage model, inner-product inflation is inverse in control depth, while PCC inflation also depends on the control’s noise-to-signal ratio, which we test in a same-plate nested control-depth experiment. The law can be read in two directions. Inverted, it converts a question about bias into a question about experimental design: what control depth is associated with a specified scoring-bias target. Read forward, it yields a criterion, computable from calibration data alone, that decides whether to adapt in a given context; abstaining returns the shared predictor unchanged, so a decision not to adapt costs nothing that was already working. The criterion guarded against harmful adaptation: where controls were shallow it abstained throughout and avoided the loss, and where they were deep its realised gain was marginally below that of adapting every time. This reinforces the importance of benchmark design^23–25^: a leaderboard whose reference measurement is shared within a context reports a quantity that is partly a property of the evaluation. Finally, the principle behind the criterion, that what reproduces across independent estimates is what transports, is not specific to model evaluation: applied to a fibrosis programme defined in vitro, it selects the part that localises to scar in human liver^26–28^.
