## Supplementary Table 1: control definitions for "A split-control criterion for few-shot adaptation in single-cell perturbation prediction"

### Sheet: Control definitions
Dataset	Analysis	Control definition	Control split key	Control allocation
Tahoe plate 2	Criterion evaluation	Vehicle-treated cells from the same cell line and plate	Cell	10 cells per half
Tahoe plate 7	Main criterion and separate control-depth sweep	Vehicle-treated cells from the same cell line and plate	Cell	Criterion: 400 cells per half; depth sweep: 10, 20, 40, 80 or 160 cells per half
sciPlex3	External criterion evaluation and depth replication	Vehicle-condition cells	Plate	Equal-sized control halves; depth replication: 20, 40, 80, 160, 320 or 640 cells per half
NeurIPS cross-cell benchmark	External criterion evaluation	Vehicle-control cells	plate_name	Equal-sized control halves
McFarland (MIX-Seq)	External criterion evaluation	DMSO-control cells	condition3	Equal-sized control halves
Haber	External criterion evaluation	Uninfected control cells	Batch	Equal-sized control halves
Genetic screens, including K562	External-family and held-out-target analyses	Non-targeting guides	Not split	Shared controls; outside the independent-control criterion evaluation
NeurIPS cross-cell benchmark	Published-model benchmark re-analysis	Vehicle-control cells	plate_name	Benchmark median 996 cells per half
McFarland (MIX-Seq)	Published-model benchmark re-analysis	DMSO-control cells	condition3	Benchmark median 245 cells per half
Haber	Published-model benchmark re-analysis	Uninfected control cells	batch	Exact median 184.5 per half; historical display 184
sciPlex3	Published-model benchmark re-analysis	Vehicle-condition cells	plate	Benchmark median 1,752 cells per half
NeurIPS cross-cell benchmark	Candidate archive (ED3a)	Archived vehicle-control cells	library_id	Archived total-control median 2,075; distinct eligible subset
McFarland (MIX-Seq)	Candidate archive (ED3a)	Archived DMSO-control cells	channel	Archived total-control median 510; distinct eligible subset
Haber	Candidate archive (ED3a)	Archived uninfected cells	batch	Archived total-control median 422.5; distinct eligible subset
sciPlex3	Candidate archive (ED3a)	Archived vehicle-condition cells	plate	Archived total-control median 3,528; distinct eligible subset
